# Clearing-enabled light sheet microscopy as a novel method for three-dimensional mapping of the sensory innervation of the mouse knee

**DOI:** 10.1101/2024.05.28.596316

**Authors:** Frank C. Ko, Spencer Fullam, Hoomin Lee, Shingo Ishihara, Natalie S. Adamczyk, Alia M. Obeidat, Sarah Soorya, Richard J. Miller, Anne-Marie Malfait, Rachel E. Miller

## Abstract

A major barrier that hampers our understanding of the precise anatomic distribution of pain sensing nerves in and around the joint is the limited view obtained from traditional two dimensional (D) histological approaches. Therefore, our objective was to develop a workflow that allows examination of the innervation of the intact mouse knee joint in 3D by employing clearing-enabled light sheet microscopy. We first surveyed existing clearing protocols (SUMIC, PEGASOS, and DISCO) to determine their ability to clear the whole mouse knee joint, and discovered that a DISCO protocol provided the most optimal transparency for light sheet microscopy imaging. We then modified the DISCO protocol to enhance binding and penetration of antibodies used for labeling nerves. Using the pan-neuronal PGP9.5 antibody, our protocol allowed 3D visualization of innervation in and around the mouse knee joint. We then implemented the workflow in mice intra-articularly injected with nerve growth factor (NGF) to determine whether changes in the nerve density can be observed. Both 3D and 2D analytical approaches of the light sheet microscopy images demonstrated quantifiable changes in midjoint nerve density following 4 weeks of NGF injection in the medial but not in the lateral joint compartment. We provide, for the first time, a comprehensive workflow that allows detailed and quantifiable examination of mouse knee joint innervation in 3D.
