## Supplemental File 1 for "Clearing-enabled light sheet microscopy as a novel method for three-dimensional mapping of the sensory innervation of the mouse knee"

All procedures performed with gentle shaking (plate shaker) unless stated otherwi
	Temp (⁰C)	Time (hours)	Start Time	Comments
4%PFA cardiac perfusion and fixation	RT	24	1/1/01 0:00
Running tap water wash	RT	0.5	1/2/01 0:00	Starting and ending times can be flexible as long as minimum number of hours is achieved
20% EDTA/PBS (pH 8.0)	RT	84	1/2/01 0:30	Starting and ending times can be flexible as long as minimum number of hours is achieved
20% EDTA/PBS (pH 8.0)	RT	84	1/5/01 12:30	Starting and ending times can be flexible as long as minimum number of hours is achieved
20% EDTA/PBS (pH 8.0)	RT	84	1/9/01 0:30	Starting and ending times can be flexible as long as minimum number of hours is achieved
20% EDTA/PBS (pH 8.0)	RT	84	1/12/01 12:30	Starting and ending times can be flexible as long as minimum number of hours is achieved
Running tap water wash	RT	1	1/16/01 0:30
20% MeOH/dH2O	RT	1	1/16/01 1:30
40% MeOH/dH2O	RT	1	1/16/01 2:30
60% MeOH/dH2O	RT	1	1/16/01 3:30
80% MeOH/dH2O	RT	1	1/16/01 4:30
100% MeOH/dH2O	RT	1	1/16/01 5:30
100% MeOH/dH2O	4C	1	1/16/01 6:30
dichloromethane and methanol mixture (v:v = 2:1)	RT	24	1/16/01 7:30
100% MeOH/dH2O	RT	0.5	1/17/01 7:30
100% MeOH/dH2O	4C	1	1/17/01 8:00
5% H2O2/MeOH	4C	24	1/17/01 9:00
80% MeOH/dH2O	RT	1	1/18/01 9:00
60% MeOH/dH2O	RT	1	1/18/01 10:00
40% MeOH/dH2O	RT	1	1/18/01 11:00
20% MeOH/dH2O	RT	1	1/18/01 12:00
PBS	RT	1	1/18/01 13:00	Starting and ending times can be flexible as long as minimum number of hours is achieved
0.2% Triton X-100/PBS	RT	0.5	1/18/01 14:00
0.2% Triton X-100/PBS	RT	0.5	1/18/01 14:30
(20 mL of 0.2% TritonX-100/PBS) + 575 mg of Glycine + 5 mL of DMSO	37	24	1/18/01 15:00
Add 4% (wt/vol) SDS to 400 mM borate	54	4	1/19/01 15:00
2% FBS/PBS	RT	0.1	1/19/01 19:00
2% FBS/PBS	RT	0.1	1/19/01 19:06
0.2% Collagenase A/PBS	37	0.5	1/19/01 19:12
2% FBS/PBS	RT	0.1	1/19/01 19:42
2% FBS/PBS	RT	0.1	1/19/01 19:48
(21 mL of 0.2% TritonX-100/PBS) + 1.5 mL of Donkey Serum + 2.5 mL of DMSO	37	24	1/19/01 19:54
1⁰ antibody (dilution factor 1:500 or working concentration 4 ug/mL) in PTwH (1000 mL of 2 mL Tween-20/PBS + 1 mL of 10 mg/mL Heparin)/5%DMSO/3% Donkey Serum	37	48	1/20/01 19:54	Spin antibody at 10000rcf for 5 mins at 4C prior to diluting using the supernatant
PTwH	37	3	1/22/01 19:54	Use rotator, starting and ending times can be flexible as long as minimum number of hours is achieved
PTwH	37	3	1/22/01 22:54	Use rotator, starting and ending times can be flexible as long as minimum number of hours is achieved
PTwH	37	3	1/23/01 1:54	Use rotator, starting and ending times can be flexible as long as minimum number of hours is achieved
PTwH	37	3	1/23/01 4:54	Use rotator, starting and ending times can be flexible as long as minimum number of hours is achieved
PTwH	37	3	1/23/01 7:54	Use rotator, starting and ending times can be flexible as long as minimum number of hours is achieved
2⁰ antibody (dilution factor 1:500 or working concentration 4 ug/mL) in PTwH (1000 mL of 2 mL Tween-20/PBS + 1 mL of 10 mg/mL Heparin)/5%DMSO/3% Donkey Serum	37	48	1/23/01 10:54	Spin antibody at 10000rcf for 5 mins at 4C prior to diluting using the supernatant
PTwH	37	3	1/25/01 10:54	Use rotator, starting and ending times can be flexible as long as minimum number of hours is achieved
PTwH	37	3	1/25/01 13:54	Use rotator, starting and ending times can be flexible as long as minimum number of hours is achieved
PTwH	37	3	1/25/01 16:54	Use rotator, starting and ending times can be flexible as long as minimum number of hours is achieved
PTwH	37	3	1/25/01 19:54	Use rotator, starting and ending times can be flexible as long as minimum number of hours is achieved
PTwH	37	3	1/25/01 22:54	Use rotator, starting and ending times can be flexible as long as minimum number of hours is achieved
embed in 1% agarose/pbs			1/26/01 1:54
20% MeOH/dH2O	RT	1	1/26/01 1:54
40% MeOH/dH2O	RT	1	1/26/01 2:54
60% MeOH/dH2O	RT	1	1/26/01 3:54
80% MeOH/dH2O	RT	1	1/26/01 4:54
100% MeOH/dH2O	RT	1	1/26/01 5:54
100% MeOH/dH2O	RT	1	1/26/01 6:54
dichloromethane and methanol mixture (v:v = 2:1)	RT	3	1/26/01 7:54
100% dichloromethane	RT	0.25	1/26/01 10:54
dibenzyl ether	RT	24	1/26/01 11:09	Minimum 24 hours
Materials
Materials:
EDTA pH 7.2 (Sigma #E5134)
Methanol (Fisher #A412-4)
Dichloromethane (Fisher #AA39116K2)
Collagenase A (Sigma #COLLA-RO)
Normal donkey serum (Jackson Immuno #017-000-121)
Borate (Fisher #NC1322192)
SDS (VWR #442444H)
H2O2 (Sigma #H1009)
PTwH: 100 ml 10X PBS + 2 mL Tween-20 + 1ml of 10mg/ml Heparin + 897 ml of dH2O
Antibodies:
AF647 antibody (Thermo Fisher #21245)
anti-PGP9.5 (Sigma #SAB4503057)
